# Developmental HCN channelopathy results in decreased neural progenitor proliferation and microcephaly in mice

**DOI:** 10.1101/2021.04.24.441237

**Authors:** Anna Katharina Schlusche, Sabine Ulrike Vay, Niklas Kleinenkuhnen, Steffi Sandke, Rafael Campos-Martin, Marta Florio, Wieland Huttner, Achim Tresch, Jochen Roeper, Maria Adele Rueger, Igor Jakovcevski, Malte Stockebrand, Dirk Isbrandt

## Abstract

The development of the cerebral cortex relies on the controlled division of neural stem and progenitor cells. The requirement for precise spatiotemporal control of proliferation and cell fate places a high demand on the cell division machinery, and defective cell division can cause microcephaly and other brain malformations. Cell-extrinsic and intrinsic factors govern the capacity of cortical progenitors to produce large numbers of neurons and glia within a short developmental time window. In particular, ion channels shape the intrinsic biophysical properties of precursor cells and neurons and control their membrane potential throughout the cell cycle. We found that hyperpolarization-activated cyclic nucleotide-gated cation (HCN)-channel subunits are expressed in mouse, rat, and human neural progenitors. Loss of HCN-channel function in rat neural stem cells impaired their proliferation by affecting the cell-cycle progression, causing G1 accumulation and dysregulation of genes associated with human microcephaly. Transgene-mediated, dominant-negative loss of HCN-channel function in the embryonic mouse telencephalon resulted in pronounced microcephaly. Together, our findings suggest a novel role for HCN-channel subunits as a part of a general mechanism influencing cortical development in mammals.

**Significance Statement:** Impaired cell cycle regulation of neural stem and progenitor cells can affect cortical development and cause microcephaly. During cell cycle progression, the cellular membrane potential changes through the activity of ion channels and tends to be more depolarized in proliferating cells. HCN channels, which mediate a depolarizing current in neurons and cardiac cells, are linked to neurodevelopmental diseases, also contribute to the control of cell-cycle progression and proliferation of neuronal precursor cells. In this study, HCN-channel deficiency during embryonic and fetal brain development resulted in marked microcephaly of mice designed to be deficient in HCN-channel function in dorsal forebrain progenitors. The findings suggest that HCN-channel subunits are part of a general mechanism influencing cortical development in mammals.
