## Supplementary material for "Developmental HCN channelopathy results in decreased neural progenitor proliferation and microcephaly in mice": scRNA-seq cell-cycle marker genes

### Sheet: cell cycle marker genes Seurat
cell cycle marker list from the Seurat Toolkit from the Satija lab (http://satijalab.org/seurat/cell_cycle_vignette.html#assign-cell-cycle-scores)
Gene	cell cycle
MCM5	S-Phase
PCNA	S-Phase
TYMS	S-Phase
FEN1	S-Phase
MCM2	S-Phase
MCM4	S-Phase
RRM1	S-Phase
UNG	S-Phase
GINS2	S-Phase
MCM6	S-Phase
CDCA7	S-Phase
DTL	S-Phase
PRIM1	S-Phase
UHRF1	S-Phase
MLF1IP	S-Phase
HELLS	S-Phase
RFC2	S-Phase
RPA2	S-Phase
NASP	S-Phase
RAD51AP1	S-Phase
GMNN	S-Phase
WDR76	S-Phase
SLBP	S-Phase
CCNE2	S-Phase
UBR7	S-Phase
POLD3	S-Phase
MSH2	S-Phase
ATAD2	S-Phase
RAD51	S-Phase
RRM2	S-Phase
CDC45	S-Phase
CDC6	S-Phase
EXO1	S-Phase
TIPIN	S-Phase
DSCC1	S-Phase
BLM	S-Phase
CASP8AP2	S-Phase
USP1	S-Phase
CLSPN	S-Phase
POLA1	S-Phase
CHAF1B	S-Phase
BRIP1	S-Phase
E2F8	S-Phase
HMGB2	G2/M
CDK1	G2/M
NUSAP1	G2/M
UBE2C	G2/M
BIRC5	G2/M
TPX2	G2/M
TOP2A	G2/M
NDC80	G2/M
CKS2	G2/M
NUF2	G2/M
CKS1B	G2/M
MKI67	G2/M
TMPO	G2/M
CENPF	G2/M
TACC3	G2/M
FAM64A	G2/M
SMC4	G2/M
CCNB2	G2/M
CKAP2L	G2/M
CKAP2	G2/M
AURKB	G2/M
BUB1	G2/M
KIF11	G2/M
ANP32E	G2/M
TUBB4B	G2/M
GTSE1	G2/M
KIF20B	G2/M
HJURP	G2/M
CDCA3	G2/M
HN1	G2/M
CDC20	G2/M
TTK	G2/M
CDC25C	G2/M
KIF2C	G2/M
RANGAP1	G2/M
NCAPD2	G2/M
DLGAP5	G2/M
CDCA2	G2/M
CDCA8	G2/M
ECT2	G2/M
KIF23	G2/M
HMMR	G2/M
AURKA	G2/M
PSRC1	G2/M
ANLN	G2/M
LBR	G2/M
CKAP5	G2/M
CENPE	G2/M
CTCF	G2/M
NEK2	G2/M
G2E3	G2/M
GAS2L3	G2/M
CBX5	G2/M
CENPA	G2/M
